# Disentangling the lipid divide: Identification of key enzymes for the biosynthesis of unusual Membrane-spanning and Ether lipids in Bacteria

**DOI:** 10.1101/2022.04.21.487849

**Authors:** Diana X. Sahonero-Canavesi, Melvin Siliakus, Alejandro Abdala Asbun, Michel Koenen, F. A. Bastiaan von Meijenfeldt, Sjef Boeren, Nicole J. Bale, Julia C. Engelman, Kerstin Fiege, Lora Strack van Schijndel, Jaap S. Sinninghe Damsté, Laura Villanueva

## Abstract

Bacterial membranes are composed of fatty acids (FAs) ester-linked to glycerol-3-phosphate, while archaea possess membranes made of isoprenoid chains ether-linked to glycerol-1-phosphate. Many archaeal species organize their membrane as a monolayer of membrane-spanning lipids (MSLs). Exceptions to this ‘lipid divide’ are the production by some bacterial species of (ether-bound) MSLs, formed by tail-tail condensation of fatty acids resulting in the formation of (*iso*) diabolic acids (DAs), which are the likely precursors of paleoclimatological relevant branched glycerol dialkyl glycerol tetraether molecules. However, the enzymes responsible for their production are unknown. Here, we report the discovery of bacterial enzymes responsible for the condensation reaction of fatty acids and for ether bond formation, and confirm that the building blocks of *iso*-DA are branched *iso*-FAs. Phylogenomic analyses of the key biosynthetic genes reveal a much wider diversity of potential MSL (ether)-producing bacteria than previously thought, with significant implications for our understanding of the evolution of lipid membranes.
