## Supplementary File 3 for "Disentangling the lipid divide: Identification of key enzymes for the biosynthesis of unusual Membrane-spanning and Ether lipids in Bacteria"

### Sheet: Thermoanaerobacter_filtered
NCBI Taxonomy ID	Species name
563044	Thermoanaerobacter sp. BKH1
1615759	Thermoanaerobacter sp. enrichment culture
394057	Thermoanaerobacter sp. K14
301142	Thermoanaerobacter sp. MET-G
57481	Thermoanaerobacter mathranii subsp. mathranii
399726	Thermoanaerobacter sp. X514
242699	Thermoanaerobacter sp. 711-75
242695	uncultured Thermoanaerobacter sp.
242700	Thermoanaerobacter sp. 518-21
1123369	Thermoanaerobacter uzonensis DSM 18761
1125974	Thermoanaerobacter indiensis
1125975	Thermoanaerobacter indiensis BSB-33
248492	Thermoanaerobacter sp. TLO
1340533	Thermoanaerobacter sp. S3.1
1340532	Thermoanaerobacter sp. S1.1
1511746	Thermoanaerobacter sp. YS13
187311	Thermoanaerobacter keratinophilus
291615	Thermoanaerobacter mathranii subsp. alimentarius
742673	Thermoanaerobacter sp. HL-3
573062	Thermoanaerobacter sp. X513
298385	Thermoanaerobacter sp. TPI
298384	Thermoanaerobacter sp. KB4
298383	Thermoanaerobacter sp. KA2
298382	Thermoanaerobacter sp. NB3
298381	Thermoanaerobacter sp. NA1
298380	Thermoanaerobacter sp. HA2
575407	Thermoanaerobacter sp. LD-2008
746840	Thermoanaerobacter sp. AND32
1457381	Thermoanaerobacter sp. enrichment culture clone C18
1457380	Thermoanaerobacter sp. enrichment culture clone C17
1457379	Thermoanaerobacter sp. enrichment culture clone C15
1457378	Thermoanaerobacter sp. enrichment culture clone C14
1286609	Thermoanaerobacter sp. PCO
1027867	Thermoanaerobacter sp. K165D
1516	Thermoanaerobacter thermohydrosulfuricus
1755	Thermoanaerobacter sp.
1757	Thermoanaerobacter ethanolicus
2325	Thermoanaerobacter kivui
2704	Thermoanaerobacter acetoethylicus
1350366	Thermoanaerobacter sp. A7A
29350	Thermoanaerobacter thermocopriae
29325	Thermoanaerobacter brockii subsp. finnii
29323	Thermoanaerobacter brockii
106578	Thermoanaerobacter siderophilus
108150	Thermoanaerobacter italicus
580331	Thermoanaerobacter italicus Ab9
1291048	Thermoanaerobacter thermocopriae JCM 7501
583357	Thermoanaerobacter mathranii
583358	Thermoanaerobacter mathranii subsp. mathranii str. A3
71454	Thermoanaerobacter sp. ATCC 53627
1200999	Thermoanaerobacter sp. ABA-2
1200997	Thermoanaerobacter sp. AB-3
1200998	Thermoanaerobacter sp. AB-4S
151039	Thermoanaerobacter brockii subsp. brockii
861212	Thermoanaerobacter sp. SOB-1
861211	Thermoanaerobacter sp. JN 2
861210	Thermoanaerobacter sp. A3N
1201009	Thermoanaerobacter sp. MEF-6
1201008	Thermoanaerobacter sp. MEF-5
1201007	Thermoanaerobacter sp. MEF-4
1201006	Thermoanaerobacter sp. MEF-3
1201005	Thermoanaerobacter sp. MEF-2
1201004	Thermoanaerobacter sp. MEF-1
1201000	Thermoanaerobacter sp. PTS-1
74714	Thermoanaerobacter sulfurophilus
588857	Thermoanaerobacter sp. X561
1033656	Thermoanaerobacter sp. xyl-d
589861	Thermoanaerobacter ethanolicus CCSD1
694059	Thermoanaerobacter pentosaceus
1298324	Thermoanaerobacter sp. DIB004G
1298326	Thermoanaerobacter sp. DIB097X
1298325	Thermoanaerobacter sp. DIB087G
1298328	Thermoanaerobacter sp. DIB101X
1298327	Thermoanaerobacter sp. DIB101G
1298329	Thermoanaerobacter sp. DIB103X
1298331	Thermoanaerobacter sp. DIB107X
1298330	Thermoanaerobacter sp. DIB104X
867682	Thermoanaerobacter sp. JCM 7503
157360	Thermoanaerobacter sp. W2-7_661-2
697303	Thermoanaerobacter wiegelii Rt8.B1
977882	Thermoanaerobacter sp. 9AFV
977883	Thermoanaerobacter sp. 16AFV
35699	Thermoanaerobacter brockii subsp. lactiethylicus
114544	uncultured bacterium O11E1
114550	uncultured bacterium O14B12
114551	uncultured bacterium O14C2
114535	environmental samples
114536	uncultured bacterium o18b3
114557	uncultured bacterium O14E7
652950	Thermoanaerobacter sp. enrichment culture clone CX7
652951	Thermoanaerobacter sp. enrichment culture clone CX8
652946	Thermoanaerobacter sp. enrichment culture clone CX3
652947	Thermoanaerobacter sp. enrichment culture clone CX4
652948	Thermoanaerobacter sp. enrichment culture clone CX5
652949	Thermoanaerobacter sp. enrichment culture clone CX6
652944	Thermoanaerobacter sp. enrichment culture clone CX1
652945	Thermoanaerobacter sp. enrichment culture clone CX2
484026	Thermoanaerobacter inferii
762099	Thermoanaerobacter sp. TC10
762104	Thermoanaerobacter sp. TC47
762105	Thermoanaerobacter sp. TC49
762102	Thermoanaerobacter sp. TC44
762103	Thermoanaerobacter sp. TC46
762100	Thermoanaerobacter sp. TC11
762101	Thermoanaerobacter sp. TC41
590147	Thermoanaerobacter sp. enrichment culture clone RBG2
590146	Thermoanaerobacter sp. enrichment culture clone RBG1
501266	Thermoanaerobacter sp. BSB-4
501267	Thermoanaerobacter sp. BSB-5
501268	Thermoanaerobacter sp. BSB-9
501262	Thermoanaerobacter sp. BSB-27
501263	Thermoanaerobacter sp. BSB-30
501264	Thermoanaerobacter sp. BSB-31
501265	Thermoanaerobacter sp. BSB-33
501260	Thermoanaerobacter sp. BSB-2
501261	Thermoanaerobacter sp. BSB-21
1198630	Thermoanaerobacter thermohydrosulfuricus WC1
228907	Thermoanaerobacter sp. K67
1479027	Thermoanaerobacter sp. NST1-5
509193	Thermoanaerobacter brockii subsp. finnii Ako-1
509192	Thermoanaerobacter ethanolicus JW 200
339669	Thermoanaerobacter sp. 266y3
339665	Thermoanaerobacter sp. 266G10
339666	Thermoanaerobacter sp. 185d2
339667	Thermoanaerobacter sp. 185g3
339668	Thermoanaerobacter sp. 185g5
447593	Thermoanaerobacter uzonensis
120958	Thermoanaerobacter sulfurigignens
1712194	Thermoanaerobacter sp. AK91
1712193	Thermoanaerobacter sp. AK90
1712196	Thermoanaerobacter sp. AK95
1712195	Thermoanaerobacter sp. AK92
1712190	Thermoanaerobacter sp. AK62
1712192	Thermoanaerobacter sp. AK85
1712191	Thermoanaerobacter sp. AK68
1712197	Thermoanaerobacter sp. AK98
1712183	Thermoanaerobacter sp. AK106
1712182	Thermoanaerobacter sp. AK104
1712185	Thermoanaerobacter sp. AK110
1712184	Thermoanaerobacter sp. AK107
1712187	Thermoanaerobacter sp. AK130
1712186	Thermoanaerobacter sp. AK124
1712189	Thermoanaerobacter sp. AK46
1712188	Thermoanaerobacter sp. AK152
46354	Thermoanaerobacter wiegelii
1003150	Thermoanaerobacter sp. 18AF
496866	Thermoanaerobacter pseudethanolicus
340099	Thermoanaerobacter pseudethanolicus ATCC 33223
946676	Thermoanaerobacter sp. 4MCR
946674	Thermoanaerobacter sp. 2MCR
946675	Thermoanaerobacter sp. 3MCR
513307	Thermoanaerobacter sp. 1004-09
880478	Thermoanaerobacter siderophilus SR4
409044	Thermoanaerobacter sp. SC-2
409045	Thermoanaerobacter sp. SC-5
620840	Thermoanaerobacter sp. RH0808
620837	Thermoanaerobacter sp. RH0805
620838	Thermoanaerobacter sp. RH0806
620839	Thermoanaerobacter sp. RH0807
620834	Thermoanaerobacter sp. RH0802
620835	Thermoanaerobacter sp. RH0803
620836	Thermoanaerobacter sp. RH0804
1594723	Thermoanaerobacter sp. 5K
1594724	Thermoanaerobacter sp. P4
